# Repeated losses of self-fertility shaped heterozygosity and polyploidy in yeast evolution

**DOI:** 10.1101/2025.09.12.675800

**Authors:** Nina Vittorelli, Cintia Gómez-Muñoz, Irina Andriushchenko, Louis Ollivier, Nicolas Agier, Stéphane Delmas, Yann Corbeau, Guillaume Achaz, Marco Cosentino Lagomarsino, Gianni Liti, Bertrand Llorente, Gilles Fischer

## Abstract

Evolutionary transitions in mating strategy have profound consequences for genetic variation and adaptation. In *Saccharomyces cerevisiae,* mating-type switching is a central feature of the life cycle that enables homothallism, *i.e.,* mating between mitotic descendants of the same haploid cell. Yet heterothallic isolates that have lost this ability are found across diverse niches, indicating that this trait is polymorphic. Here we experimentally characterized loss of mating-type switching in a representative panel of strains. Analysis of 117 telomere-to-telomere genome assemblies revealed multiple independent loss-of-function mutations in the Ho endonuclease gene and structural variants in the silent *HML* and *HMR* cassettes, the three loci essential for switching. We estimated that at least 13 independent transitions from homothallism to heterothallism have occurred in the species history. Analysis of the *HO* genotype of 2,915 strains show that at least 27% are heterothallic. We found that heterothallism is strongly associated with polyploidy and elevated genome-wide heterozygosity, although the strength of these associations varies between populations. Heterothallic isolates are most prevalent in domesticated and clinical clades, consistent with an origin linked to human-associated environments. However, they are also found, though less frequently, in natural niches. Signatures of recombination in *HO* sequences suggest that outcrossing contributed to the ecological and geographical distribution of the trait. Our findings reveal that mating-type switching has undergone repeated losses in *S. cerevisiae* evolution, with major consequences for genome architecture and ecological diversification.

**Significance Statement:** Mating-type switching evolved multiple times in yeasts, enabling haploid selfing, which became a key feature of their life cycles. We show that this trait has been lost repeatedly in the history of *Saccharomyces cerevisiae*, producing heterothallic isolates that cannot switch mating type. Analysis of thousands of genomes reveals that these losses involve multiple mutations in the Ho endonuclease and structural changes in the silent mating-type cassettes. Heterothallism is associated with polyploidy and increased genome-wide heterozygosity. It is more frequent in domesticated and clinical lineages, but also occurs in natural ecological niches. Our findings illustrate how repeated changes in a single life-history trait can reshape genome architecture and highlight the dynamic interplay between genetics, environment, and evolution in a model eukaryote.
