## Supplementary material for "Repeated losses of self-fertility shaped heterozygosity and polyploidy in yeast evolution": Dataset S2

isolate	resistance_markers	artDel_HO	assembly	sseqid	artDel_position	marker
AAR	KanR	TRUE	AAR.HP0	chrIV	67735 - 69091	KanR
ABA	KanR	TRUE	ABA.HP0	chrIV	46520 - 47876	KanR
ABH	KanR	TRUE	ABH.HP0	chrIV	53043 - 54399	KanR
ACH	KanR	TRUE	ACH.HP0	chrIV	46967 - 48323	KanR
ADE	KanR	TRUE	ADE.HP0	chrIV	46603 - 47959	KanR
ADI	KanR	TRUE	ADI.HP0	chrIV	99142 - 100498	KanR
AHG	HygR	TRUE	AHG.HP0	chrIV	46863 - 48438	HygR
AHL	HygR	TRUE	AHL.HP0	chrIV	58958 - 60533	HygR
AIC	HygR	TRUE	AIC.HP0	chrIV	43677 - 45252	HygR
AIE	HygR	TRUE	AIE.HP0	chrIV	64846 - 66421	HygR
AIF	HygR	TRUE	AIF.HP1	chrIV	53316 - 54891	HygR
AIF	HygR	TRUE	AIF.collapsed	chrIV	53249 - 54824	HygR
AIG	HygR	TRUE	AIG.HP0	chrIV	139549 - 141124	HygR
CBK	HygR KanR NatR	FALSE	CBK.HP0	chrIX	38010 - 39585	HygR
CBK	HygR KanR NatR	FALSE	CBK.HP0	chrIX	38010 - 415204	HygR
CBK	HygR KanR NatR	FALSE	CBK.HP0	chrIX	415204 - 416560	KanR
CBK	HygR KanR NatR	FALSE	CBK.HP0	chrV	116770 - 117889	NatR
CBM	HygR NatR KanR	FALSE	CBM.HP1	chrIX_1	37501 - 39076	HygR
CBM	HygR NatR KanR	FALSE	CBM.HP1	chrV_3	43554 - 44673	NatR
CBM	HygR NatR KanR	FALSE	CBM.HP2	chrIX_7	248238 - 249594	KanR
CBM	HygR NatR KanR	FALSE	CBM.HP2	chrV_2	45496 - 46852	KanR
CBM	HygR NatR KanR	FALSE	CBM.collapsed	chrIX	29905 - 31480	HygR
CBM	HygR NatR KanR	FALSE	CBM.collapsed	chrV	104941 - 106060	NatR
CPG_1a	KanR HygR	TRUE	CPG_1a.HP0	chrV	119599 - 120955	KanR
CPG_1a	KanR HygR	TRUE	CPG_1a.HP0	chrIV	46833 - 48406	HygR
DBVPG6044	KanR HygR	TRUE	DBVPG6044.HP0	chrV	117295 - 118650	KanR
DBVPG6044	KanR HygR	TRUE	DBVPG6044.HP0	chrIV	52954 - 54529	HygR
DBVPG6765	KanR HygR	TRUE	DBVPG6765.HP0	chrV	123492 - 124848	KanR
DBVPG6765	KanR HygR	TRUE	DBVPG6765.HP0	chrIV	46893 - 48468	HygR
L1374	KanR HygR	TRUE	L1374.HP0	chrV	117262 - 118618	KanR
L1374	KanR HygR	TRUE	L1374.HP0	chrIV	58180 - 59755	HygR
RM11	masked	TRUE	RM11.HP0	chrIV	46474 - 52039	masked
UWOPS052272	KanR HygR	TRUE	UWOPS052272.HP0	chrV	115771 - 117127	KanR
UWOPS052272	KanR HygR	TRUE	UWOPS052272.HP0	chrIV	46675 - 48250	HygR
UWOPS837873	KanR HygR	TRUE	UWOPS837873.HP0	chrV	112266 - 113622	KanR
UWOPS837873	KanR HygR	TRUE	UWOPS837873.HP0	chrIV	46762 - 48337	HygR
W303	NatR KanR	TRUE	W303.HP0	chrVII	679374 - 680493	NatR
W303	NatR KanR	TRUE	W303.HP0	chrIV	444506 - 445862	KanR
Y12	KanR HygR	TRUE	Y12.HP0	chrV	109651 - 111007	KanR
Y12	KanR HygR	TRUE	Y12.HP0	chrIV	46899 - 48474	HygR
YPS128	KanR HygR	TRUE	YPS128.HP0	chrV	116782 - 118138	KanR
YPS128	KanR HygR	TRUE	YPS128.HP0	chrIV	46876 - 48451	HygR
YPS606	KanR HygR	TRUE	YPS606.HP0	chrV	116742 - 118098	KanR
YPS606	KanR HygR	TRUE	YPS606.HP0	chrIV	46688 - 48263	HygR
